# A transcriptomic study of PF06830 root cap proteins

**DOI:** 10.1101/2024.01.29.577848

**Authors:** James A. Raymond

## Abstract

PF06830 is a family of about 2000 root cap proteins (RCPs) that are almost certainly involved in the major functions of the root cap, which include root growth and development, obtaining nutrients and sensing environmental variables. They appear to be expressed in the outer cell layers of the root tip where they are in intimate contact with the soil. Surprisingly, almost nothing is known about their individual functions, and they have received virtually no attention since their first description a quarter century ago. RCPs have easily identifiable characteristics and can be found in almost all plant species. The enormous expansion of plant transcriptomes in recent years provides an opportunity to better understand their functions, i.e., to see what biotic and abiotic variables affect their expressions. Here, the expressions of RCP genes in 49 root transcriptome studies (representing 14 species) obtained under different environmental conditions and at different development stages were investigated. (deleted sentence) In 19 of these studies, RCP expressions were found to be positively affected by environmental or developmental factors in specific cultivars of Arabidopsis, barley, rye, wheat, rice and cucumber. However, several negative effects were also found, often in different cultivars of the same species. These studies represent a first step in understanding the functions of RCPs that should help in the design of further studies. RCPs share some structural properties with, and may have overlapping functions with, other plant protein families, including small heat shock proteins, late embryogenesis abundant proteins and lectins. Their origins appear to predate the development of roots.
