## Supplemental tables 1-3 for "A transcriptomic study of PF06830 root cap proteins"

### Sheet: Table S1
Root cap proteins used as queries of the transcriptomes examined in this study.
Queries are 200 nt long and begin with the sequence encoding DPR.
Missing sequence names means they are not in NCBI.
Species	Common name	Nucleotide sequence	Protein sequence	RCP abbr.
Hordeum vulgare	barley	XM_045097920	XP_044953855.1	HV1
		XM_045114594	XP_044970529.1	HV2
		XM_045117382	XP_044973317.1	HV3
Arabidopsis thaliana	thale cress	NM_125446.4	NP_200861.1	AT1
Triticum aestivum	wheat	XM_044463990	XP_044319925	TA1
		XM_044482127	XP_044338062	TA2
		XM_044489910	XP_044345845	TA3
		XM_044489923	XP_044345858	TA4
		XM_044489924	XP_044345859	TA5
		XM_044494153	XP_044350088	TA6
		XM_044497555	XP_044353490	TA7
		XM_044537596	XP_044393531	TA8
		XM_044597760	XP_044453695	TA9
Secale cereale	rye			SC1*
				SC2*
				SC3*
Zea mays	maize	AB021175.1	BAA75476.1	ZM1
		NM_001158784.3	NP_001152256.1	ZM2
		XM_008659064.3	XP_008657286.1	ZM3
		XM_008679877.3	XP_008678099.1	ZM4
Glycine max	soybean		KAH1225456.1	GM1
		NM_001253249	NP_001240178.1"	GM2
		XM_003539161	XP_003539209.1"	GM3
		XM_003539669	XP_003539717.1"	GM4
		XM_003543215	XP_003543263.1"	GM5
Lolium perenne	ryegrass	XM_051328231.1		LP1
		XM_051329872.1		LP2
		XM_051334987.1		LP3
		XM_051361235.1		LP4
		XM_051364903.1		LP5
		XM_051367844.1		LP6
		XM_051372607.1		LP7
		XM_051372608.1		LP8
Cajanus cajan	chickpea	XM_020347039	XP_020202628.1	CC1
		XM_020358527	XP_020214116.1	CC2
		XM_020358555	XP_020214144.1	CC3
		XM_020359647	XP_020215236.1	CC4
		XM_020359809	XP_020215398.1	CC5
Cicer arientinum	chickpea	XM_004505926.3		CA1
		XM_004486420.3		CA2
		XM_004487614.3		CA3
		XM_012711804.2		CA4
Phaseolus vulgaaris common bean		XM_007132176.1	XP_007132238.1	PV1
		XM_007133064.1	XP_007133126.1	PV2
		XM_007133065.1	XP_007133127.1	PV3
		XM_007133066.1	XP_007133128.1	PV4
Cucumis sativa	cucumber	XM_004139525.3	XP_004139573.2	CS1
		XM_004150065.3	XP_004150113	CS2
		XM_011650156.2	XP_011648458	CS3
		XM_031888497.1	XP_031744357	CS4
Oryza sativa Japonica	rice (japonica)	XM_015778130.2	XP_015633616.1	OSj1
		XM_015778169.2	XP_015633655.1	OSj2
		XM_015779913.1	XP_015635399.1	OSj3
		XM_015782990.2	XP_015638476.1	OSj4
		XM_026025363.1	XP_025881148.1	OSj5
	rice (indica)		EAY79966	OSi1
			EAY94019	OSi2
			EEC72240	OSi3
			EAY96239	OSi4
			EAY98946	OSi5
Solanum tuberosum	potato		KAH0767229.1	ST1
			KAH0643828.1	ST2
		XM_006346315.2	XP_006346377.1	ST3
		XM_006346455.2	XP_006346517.1	ST4
Saccharum spontaneum	sugarcane			SS1#
				SS2#
				SS3#
*Secale cereale RCPs assembled from transcriptome PRJNA564622
>SC1--GACCCGCGCTTCACCGGCGGCGATGGTAACAACTTCTACTTCCACGGCAAGAAGAACCAGGACTTCTGCATCCTCTCCGATGACGACCTTCACATCAACGCCCACTTCATCGGCAACCACAACCCCGCCACGAGCCGCGACTTCACCTGGATCCAGGCCGTGGGCGTCCTCTTTGCCCACCACCGCCTCCACCTCGGCGCCGTCCGCTCGGCCCACTGGGACTCCGCCGTCGACCACCTCGACCTCGCCTTCGACGACGAGCGCATCGACCTTGCTCCCGCCGACGGCGCACGCTGGTCCTCCGCCTCCGTGCCCGGGCTCTCCATCACCCGCACGGCGCAGGCCAACAACGTCGTCGTCGAGCTCAAAGGGGTGTTCCGCATCGTGGCCAAC…
>SC2--GACCCGCGATTCACCGGTGGTGACGGCAACAACTTCTACTTCCACGGCAAGAAGGACCAGGACTTCTGCGTCCTCTCCGATGCTGATCTCCATGTCAACGCTCATTTCGTTGGCACCCACAACCCCGCCACGGGTCGTAACTTCACCTGGATCCAGGCCATCGGCATCCGTTTCGCAGACCACCGCCTCTTCGTCGGTGCCAAGAACACCGTGAAATGGAACAACCGCGTCGACCGTGTGGAGATGGCCTTGGACGACGAGACCATCGATCTCCCTGCCAAGCTCGACGCGCGCTGGGAGTCGACAGCCGTGGCAGGACTGACCATCACGAGAACCGCCACGACCAATGGCATCAGAGTGCACCTCAAGGGGGTGTTTGACATCATGGCCASC…
>SC3--GACCCTCGCTTCACCGGCGGGGACGGCAACACCTTCTACTTCCACGGCAAGAAGGACCAGGACTTCTGCATCCTCTCCGACGAGGCCCTCCACATCAACGCCCACTTCATCGGCAACCACAACCCCGCCATAAAGCGCAGCTTCACGTGGATCCAGGCCATCGGCGTCAGCTTCGGCCAGCACCGCCTCTACGTCGGCGCTCGCAAGGCCGCCGTCTGGGACGAGGAGGAGGACCACGTCCACATCGTGCTGGACGGCGAGGCCGTCGATGTGGACACCGTCAAGAACACCCGGTGGGTCTCCAAGGCCCTGCCCGCCTTGTCCGTCACGCGCACCGACACGGTGAACGCCGTCACGGTGGAGCTCGACGGCGTGTTCAGCATCTCGGCCAAC…
#Saccharum spontaneum RCPs assembled from transcriptome PRJN319158
>SS1--GACCCGCGCTTCACGGGCGCCGACGGCAACAACTTCTACTTCCACGGCAAGAAGGACAAGGACTTCTGCATCGTCTCCGACGCCGACCTCCACATCAACGCCCACTTCATCGGCAAGCGCAACCCGGCCATGAGCCGCGACTTCACCTGGATCCAGGCGCTCGGCATCCGCTTCGCGCACCACCACCTCTACGTGGGAGC~~~
>SS2--GACCCTCGCTTCACCGGCGGCGACGGCAACACCTTCTACTTCCACGGCAAGAAGGACCAGGATTTCTGCATCGTCTCCGACGCCGACCTCCACATCAACGCCCACTTCATCGGCAACCACAACCCGGCCCTGAAGCGCGACTTCACCTGGGTGCAGGCGCTGGGCGTCACCTTCGGCGACGACAACCACCGCCTCTACGT~~~
>SS3--GACCCGCGCTTCGTGGGCGGCGACGGCAACAAGTTCCTGTTCCACGGCCGCCGGGACGCCGACTTCTGCCTGCTGTCGGACGCCAACCTGCACATCAACGCGCACTTCATCGGCAAGCGCAACGCCAACGCGCGCGTGGCGCGGGACTTCACTTGGGTGCAGGCGCTGGGCATCCGCTTCGGCGGGCACCGCCTGTACCT~~~

### Sheet: Table S2
Table S1. Root transcriptome studies in NCBI that were examined in the present study for RCP gene expression.
BioProjects shown in bold indicate species in which RCP expressions were noticeably affected by the indicated variables.
BioProject	Species1	Cultivar	Stress or other variable_	RCP expression
PRJNA896249	Hordeum vulgare	W20, W26	Low N	upreg in N-sensitive cv. and downreg in N-efficient cv.
PRJNA822071	Zea mays	IL85, B73	cold stress	low expression, little change
PRJNA647980	Zea mays	L2010-3, BML1234	salt stress	more strongly expressed in salt senstive than in salt tolerant cv.
PRJNA686250	Zea mays	He344	cold stress	strong constitutive expression, generally upreg'd by cold
PRJNA520822	Zea mays	B73	heat stress	strong expression reduced by heat stress
PRJNA936261	Triticum aestivum	Najran	salt stress	little change
PRJNA970414	Triticum aestivum	xiaobingmai 33	salt, alkali stress	downreg by both alkali and salt
PRJNA340343 -340344	Triticum aestivum	kharchia local	salt stress	Strong upreg by salt, esp. TA9. N-terminus of TA9 found in many grasses
PRJNA551129	Triticum aestivum	Ardila	Effect of AMF on Mn toxicity	upreg'd by AMF in 1-wk-old roots but downreg'd by AMF in 5-wk-old roots
PRJNA936261	Triticum aestivum	Najran	salt stress	Little effect of salt
PRJNA911470	Triticum aestivum	G28, L143	Low P	unsuccessful blasts
PRJNA838787	Triticum aestivum	ZM13	drought	weak expression, no clear trends
PRJNA771082	Triticum aestivum	WT, PSTOL1	high and low P	no clear trends
PRJNA564622	Triticum aestivum	NorstarPuma5A5RL	cold stress	cyclic expression with decressing temperature (Prochazkova et al. 2024)
PRJEB54622	Triticum aestivum	Graham	Low and High N	modest upreg by low N
PRJNA1015138	Triticum aestivum	Gerek	drought	some upreg but no clear patterns
PRJNA950485	Triticum aestivum	ZM366, CM42	drought	no clear trends
PRJNA487923	Triticum aestivum	Arg	Salt	upreg but weak expression
PRJNA358808	Triticum aestivum	Zubkov, Atay 85	heat stress	no expression; may not be root tissue
PRJNA437523	Triticum aestivum	JM-262, LM-2	water stress (PEG)	no clear effect of PEG
PRJNA564622	Secale cereale	xxxPuma	cold stress	cyclic expression with decreasing temperature
PRJNA359218	Oryza sativa	Chilbo	drought	strong downregulation
PRJNA812782	Oryza sativa	Nipponbare	salt stress	most RCPs upregulated
PRJNA319757 -342794	Oryza sativa	Mulai, IR29	salt stress	upreg in lateral roots; up-and down-reg in nodal roots
PRJNA589993	Oryxa sativa	Nipponbare	nematodes	downreg by nematodes
PRJNA613213	Oryza sativa	IR64, Nagina 22	drought, Low N	OSi5 strongly expressed constitutively; strong upreg by drought and low N in IR64, downreg by low N in Nagina 22
PRJNA827100	Oryza sativa	Nipponbare	Effect of AMF on salt stress	downreg by both AMF and salt stress
PRJNA909902	Medicago sativa	Zhongcao NO.3	effect of P on cold stress	weak expression
PRJNA819827	Pennisetum glaucum	ICMB 1505	Zn, Fe stress	weak expression
PRJNA769415	Cenchrus americanus	not stated	rate of root growth	weak expression
PRJNA769086	Cenchrus americanus	lines 249 and 220	aggegration of soil to roots	weak expresion; higher expression in line that aggregates less soil
PRJNA419859	Cenchrus americanus	843, 863	drought	weak expression; little effect of drought in either line
PRJNA766308	Cenchrus americanus	Tifleaf 3	drought	no clear trend
PRJNA688001	Pennisetum glaucum	Tifleaf 3	drought	Only 1 RCP found; apparent modest increase with drought
PRJNA306380	Glycine max	Williams 82	drought	modest downreg by drought
PRJNA596323	Lolium perenne	not stated	salt stress	modest downreg by salt. (transcriptome incorrectly labeled as stem)
PRJNA778561	Lolium multiflorum	Chuansi No.1, Double barrel	water stress (PEG)	RCPs nearly identical to LP RCPs, weak expression except in RCP LP7; possibly stronger in drought tolerant cv. than drought sensitive cv.
PRJNA793162	Arabidopsis thaliana	six ecotypes	cold stress	one of five RCPs upreg'd in 6 cultivars
PRJNA593333	Arabidopsis thaliana	Col-0-10	Pb stress	two of five RCPs upreg'd
PRJNA221782	Phaseolus vulgaris	Bat93	develop stage	strongest expression in early stages
PRJNA382795	Cajanus cajan	ICP 1071	salt stress	downreg by salt
PRJNA354681	Cajanus cajan	ICPL 87119	develop stage	strongest expression in early stages
PRJNA748749	Cicer arietinum	ICC106885.5912,15614,1356	heat stress	downregulation of CA1 in three cvs. Upreg in one cv.
PRJNA810962	Cicer arietinum	PUSA362	drought	no clear trends
PRJNA794734	Cicer arietinum	ICC1882, ICC4958	drought	upreg'd in 2 of 4 RCPs in ICC4958. No clear trend in ICC1882
PRJNA738320	Cicer arietinum	ICC1882, ICC4958, JG11	drought	weak expression but generally downreg
PRJNA749609	Cicer arietinum	ICC4951	drought	no expression detected
PRJNA316747	Cucumis sativa	Zhongnong No. 26	Effect of AMF on cold stress	cold down regulates all 4 RCPs in both AMF+ and AMF- roots
PRJNA248692	Populus simonii	not stated	low and high N	weak expression
1Common names are given in Tabls S1

### Sheet: Table S3
Table S3. Root cap proteins that are also late embryogenesis abundant proteins
Zea mays	AQL06166.1
Zea mays	AQK98034.1
Zea mays	AQK79537.1
Zea mays	AQK49652.1
Zea mays	ONM34259.1
Zea mays	ONM17747.1
Zea mays	ONL99042.1
Arabidopsis thaliana	AAN18167.1
